# Age-associated Differences in the Human Lung Extracellular Matrix

**DOI:** 10.1101/2022.06.16.496465

**Authors:** M.L. Koloko Ngassie, M. De Vries, T. Borghuis, W. Timens, Don D. Sin, D. Nickle, P. Joubert, P. Horvatovich, G. Marko-Varga, J.J. Teske, J.M. Vonk, R. Gosens, Y.S. Prakash, J.K. Burgess, C.A. Brandsma

**Affiliations:** University of Groningen, University Medical Center Groningen, Department of Pathology and Medical Biology, Groningen, Netherlands; University of Groningen, University Medical Center Groningen, Groningen Research Institute for Asthma and COPD, Groningen, Netherlands; University of Groningen, University Medical Center Groningen, Department of Epidemiology, Groningen, Netherlands; Centre for Heart Lung Innovation at St. Paul’s Hospital, University of British Columbia, Vancouver, Canada; Gossamer Bio, San Diego, CA, USA; Institut Universitaire de Cardiologie et de Pneumologie de Québec, QC, Canada; University of Groningen, Department of Analytical Biochemistry, Groningen Research Institute of Pharmacy, Groningen, Netherlands; Lund University, Center of Excellence in Biological and Medical Mass Spectrometry, Biomedical Center, Lund, Sweden; Department of Anesthesiology and Perioperative Medicine, Mayo Clinic, Rochester, Minnesota, USA; University of Groningen, Department of Molecular Pharmacology, Groningen, Netherlands

**Keywords:** Aging, extracellular matrix, lung, remodelling, airway wall, blood vessel, parenchyma, bronchial epithelium, collagen

## Abstract

**Introduction:** Extracellular matrix (ECM) remodelling has been associated with chronic lung diseases. However, information about specific age-associated differences in lung ECM is currently limited. In this study we aimed to identify and localize age-associated ECM differences in human lung using comprehensive transcriptomic, proteomic and immunohistochemical analyses.

**Methods:** Our previously identified age-associated gene expression signature of the lung was re-analysed limiting it to an aging signature based on 270 control patients (37-80 years) and focused on the Matrisome core geneset using geneset enrichment analysis. To validate the age-associated transcriptomic differences on protein level, we compared the age-associated ECM genes (F <0.05) with a profile of age-associated proteins identified from a lung tissue proteomics dataset from 9 control patients (49-76 years) (FDR<0.05). Extensive immunohistochemical analysis was used to localize the age-associated ECM differences in lung tissues from control patients (9-82 years).

**Results:** Comparative analysis of transcriptomic and proteomic data identified 7 ECM proteins with higher expression with age at both gene and protein level: COL1A1, COL6A1, COL6A2, COL14A1, FBLN2, LTBP4 and LUM. With immunohistochemistry we demonstrated higher protein expression with age for COL6A2 in whole tissue, parenchyma, airway wall and blood vessel, for COL14A1 in bronchial epithelium and blood vessel, and for FBLN2 and COL1A1 in lung parenchyma.

**Conclusion:** Our study revealed that higher age is associated with lung ECM remodelling, with specific differences occurring in defined regions within the lung. These differences may affect lung structure and physiology with aging and as such may increase susceptibility for developing chronic lung diseases.

**Key messages:** *What is already known on this topic:* summarise the state of scientific knowledge on this subject before you did your study and why this study needed to be done. ❖ In animal models, it has been demonstrated that aging alters the composition of the lung ECM, with more deposition of collagen and degradation of elastin. Similar ECM differences have been observed in age-associated chronic lung diseases, including COPD; moreover, we observed in lung tissue that several ECM genes associate differently with age in COPD patients compared to non-COPD controls(1). Detailed knowledge on age-associated changes in specific ECM proteins as well as regional differences within the lung is lacking.

*What this study adds:* summarise what we now know as a result of this study that we did not know before. ❖ We identified 7 age-associated ECM proteins i.e. COL1A1, COL6A1, COL6A2 COL14A1, FBLN2, LTBP4 and LUM with higher transcript and protein levels in human lung tissue with age. Extensive immunohistochemical analysis revealed significant age-associated differences for 3 of these ECM proteins in specific compartments of the lung, with the most notable differences in the blood vessels and parenchyma.

*How this study might affect research, practice, or policy:* ***s**ummarise the implications of this study*. ❖ The identification of age-associated differences in specific human lung ECM proteins lays a new foundation for the investigation of ECM differences in age-associated chronic lung diseases. Additionally, examining the function of these age-associated ECM proteins and their cellular interactions in lung injury and repair responses may provide novel insight in mechanisms underlying chronic lung diseases.
