## Supplementary file 3 for "Age-associated Differences in the Human Lung Extracellular Matrix"

### Sheet: Blad1
NAME	SYMBOL	RANK_IN_GENE_LIST	RANK_METRIC_SCORE	RUNNING_ES	CORE_ENRICHMENT
row_0	COL16A1	0	9.25691	0.00556852	Yes
row_1	LOXL1	3	8.24971	0.010416	Yes
row_2	MMP2	6	7.84862	0.0150222	Yes
row_3	FRZB	8	7.60207	0.0195377	Yes
row_4	LTBP2	12	7.38687	0.0238086	Yes
row_5	COL1A1	14	7.33435	0.028163	Yes
row_6	DPT	19	7.10586	0.0322073	Yes
row_7	LTBP1	26	6.8819	0.0360017	Yes
row_8	SDC3	33	6.71984	0.0396986	Yes
row_9	COL1A2	35	6.62326	0.0436253	Yes
row_10	HTRA1	41	6.48576	0.0472389	Yes
row_11	AEBP1	44	6.42333	0.0509878	Yes
row_12	COL6A1	57	6.1779	0.0540133	Yes
row_13	C1QTNF7	65	6.02784	0.0572363	Yes
row_14	ECM2	74	5.84471	0.0602917	Yes
row_15	WNT10A	75	5.83983	0.0638046	Yes
row_16	COL3A1	85	5.77694	0.0667616	Yes
row_17	SPARC	86	5.76568	0.07023	Yes
row_18	LOXL4	97	5.6446	0.0730498	Yes
row_19	ITIH3	111	5.53722	0.0756323	Yes
row_20	SPON1	114	5.50238	0.0788271	Yes
row_21	CTHRC1	118	5.45099	0.0819335	Yes
row_22	COL6A2	122	5.42456	0.085024	Yes
row_23	PLXNB1	124	5.37986	0.0882026	Yes
row_24	SMOC2	129	5.31837	0.0911716	Yes
row_25	ADAMTSL2	131	5.29938	0.0943019	Yes
row_26	CXCL12	136	5.2545	0.0972325	Yes
row_27	THBS3	141	5.18425	0.100121	Yes
row_28	COL14A1	149	5.13369	0.102806	Yes			Genelist:	Matrisome	http://matrisome.org	NABA_MATRISOME (gsea-msigdb.org)
row_29	IL16	150	5.1292	0.105891	Yes			Molecular Signatures Database v7.4
row_30	PCOLCE	176	4.95471	0.107433	Yes
row_31	FNDC1	186	4.91715	0.109873	Yes
row_32	FBLN1	198	4.85988	0.112163	Yes
row_33	CD209	216	4.77551	0.114057	Yes
row_34	HMCN1	222	4.7628	0.116634	Yes
row_35	CRISPLD1	223	4.76146	0.119498	Yes
row_36	MEGF6	228	4.74307	0.122121	Yes
row_37	MGP	232	4.71981	0.124788	Yes
row_38	CTSZ	234	4.71499	0.127566	Yes
row_39	PLXNB2	236	4.71241	0.130344	Yes
row_40	SERPINF1	238	4.69867	0.133113	Yes
row_41	LTBP3	250	4.68459	0.135297	Yes
row_42	ASPN	263	4.65157	0.137405	Yes
row_43	SEMA4D	272	4.62311	0.139725	Yes
row_44	MFGE8	274	4.61216	0.142442	Yes
row_45	SERPING1	275	4.61119	0.145216	Yes
row_46	SVEP1	284	4.58202	0.147512	Yes
row_47	ITIH5	285	4.58062	0.150267	Yes
row_48	MFAP4	286	4.57386	0.153019	Yes
row_49	C1QTNF2	304	4.51285	0.154755	Yes
row_50	COL5A1	307	4.50755	0.157351	Yes
row_51	PLXNA4	315	4.49294	0.159651	Yes
row_52	PAPPA	319	4.48121	0.162174	Yes
row_53	COL10A1	327	4.46825	0.164459	Yes
row_54	PAPLN	367	4.36561	0.164839	Yes
row_55	PRG4	373	4.34365	0.167164	Yes
row_56	COL18A1	376	4.33287	0.169656	Yes
row_57	PIK3IP1	386	4.31894	0.171736	Yes
row_58	C1QC	391	4.30507	0.174095	Yes
row_59	COL5A2	398	4.28164	0.176325	Yes
row_60	NTF3	410	4.24877	0.178248	Yes
row_61	CTSO	415	4.23846	0.180567	Yes
row_62	FGF18	438	4.19528	0.181824	Yes
row_63	ANXA6	440	4.18981	0.184287	Yes
row_64	FGF1	443	4.1868	0.186691	Yes
row_65	ELN	451	4.16704	0.188794	Yes
row_66	SEMA4G	456	4.15666	0.191065	Yes
row_67	COL8A1	460	4.1461	0.193386	Yes
row_68	A2M	465	4.13592	0.195644	Yes
row_69	CTSB	493	4.05359	0.196528	Yes
row_70	CCL13	496	4.05178	0.19885	Yes
row_71	F13A1	521	4.00802	0.199879	Yes
row_72	GPC3	524	4.00311	0.202172	Yes
row_73	CCL8	544	3.95389	0.203457	Yes
row_74	CCL5	549	3.94585	0.2056	Yes
row_75	VWA3A	566	3.91298	0.207033	Yes
row_76	COL4A1	567	3.91251	0.209387	Yes
row_77	MMP14	570	3.90833	0.211622	Yes
row_78	THBS2	580	3.89863	0.21345	Yes
row_79	PRSS12	586	3.89095	0.215502	Yes
row_80	CTSE	597	3.86269	0.21725	Yes
row_81	EBI3	609	3.84338	0.218929	Yes
row_82	COMP	619	3.82682	0.220713	Yes
row_83	TIMP2	632	3.8018	0.222309	Yes
row_84	COL6A3	661	3.76089	0.222959	Yes
row_85	SCUBE3	670	3.73985	0.224749	Yes
row_86	HGF	673	3.73386	0.22688	Yes
row_87	PLXNB3	684	3.71983	0.228541	Yes
row_88	LOXL3	686	3.71471	0.230718	Yes
row_89	THSD4	711	3.67851	0.23155	Yes
row_90	FBLN5	743	3.62324	0.231944	Yes
row_91	NTF4	753	3.60953	0.233598	Yes
row_92	C1QB	755	3.60251	0.235707	Yes
row_93	IL15	776	3.56989	0.236703	Yes
row_94	PLXNC1	777	3.56929	0.23885	Yes
row_95	IFNG	784	3.5609	0.240647	Yes
row_96	PRELP	804	3.53326	0.241679	Yes
row_97	FBN1	838	3.50121	0.241885	Yes
row_98	COL9A2	854	3.48237	0.243116	Yes
row_99	GDF15	865	3.46867	0.244627	Yes
row_100	LAMA2	873	3.46316	0.246307	Yes
row_101	FBLN2	900	3.42674	0.246872	Yes
row_102	GPC1	923	3.39233	0.247646	Yes
row_103	LTBP4	926	3.38899	0.24957	Yes
row_104	TECTA	935	3.37706	0.25114	Yes
row_105	EFEMP2	949	3.3578	0.252412	Yes
row_106	SEMA3D	955	3.3499	0.254139	Yes
row_107	CTSK	960	3.34163	0.255919	Yes
row_108	TNFSF12	971	3.32958	0.257346	Yes
row_109	CXCL13	973	3.32488	0.259289	Yes
row_110	FREM1	975	3.32291	0.26123	Yes
row_111	S100A3	987	3.31421	0.262591	Yes
row_112	ADAMTS2	989	3.3114	0.264525	Yes
row_113	ADAM33	995	3.30675	0.266226	Yes
row_114	COL7A1	1026	3.25715	0.266459	Yes
row_115	HPSE2	1029	3.25515	0.268302	Yes
row_116	SPOCK2	1049	3.23512	0.269154	Yes
row_117	COL21A1	1066	3.22395	0.270172	Yes
row_118	LGI2	1078	3.21142	0.271471	Yes
row_119	SLIT3	1079	3.21084	0.273402	Yes
row_120	ECM1	1082	3.20985	0.275218	Yes
row_121	TGFB1	1097	3.19613	0.276335	Yes
row_122	TNC	1098	3.1955	0.278257	Yes
row_123	ADAM22	1100	3.19378	0.28012	Yes
row_124	LGALS1	1104	3.19167	0.281868	Yes
row_125	IGFBP7	1131	3.16778	0.282276	Yes
row_126	GAS6	1149	3.14622	0.28319	Yes
row_127	CXCL9	1153	3.14201	0.284908	Yes
row_128	CCL18	1159	3.13471	0.286506	Yes
row_129	WNT5B	1179	3.11948	0.287288	Yes
row_130	MEGF8	1184	3.11705	0.288933	Yes
row_131	WNT11	1253	3.05272	0.286855	Yes
row_132	IL1RN	1274	3.03209	0.287527	Yes
row_133	CST7	1308	2.99686	0.28743	Yes
row_134	GPC6	1314	2.99326	0.288943	Yes
row_135	CTSF	1326	2.97883	0.290102	Yes
row_136	VEGFB	1338	2.97036	0.291255	Yes
row_137	CILP	1340	2.9682	0.292983	Yes
row_138	TNF	1343	2.96432	0.294651	Yes
row_139	LUM	1350	2.95785	0.296085	Yes
row_140	ADAMTS6	1368	2.94512	0.296878	Yes
row_141	PLXNA1	1394	2.91759	0.297194	Yes
row_142	CRLF1	1398	2.9156	0.298775	Yes
row_143	IL10	1416	2.89685	0.299539	Yes
row_144	LGI4	1418	2.89546	0.301223	Yes
row_145	FN1	1432	2.8863	0.302211	Yes
row_146	COL15A1	1438	2.88216	0.303657	Yes
row_147	PDGFD	1482	2.85235	0.302897	Yes
row_148	FGF14	1491	2.84761	0.30415	Yes
row_149	INHBE	1493	2.84734	0.305805	Yes
row_150	ANGPT1	1507	2.83868	0.306764	Yes
row_151	CST11	1521	2.8283	0.307717	Yes
row_152	ITIH4	1529	2.82514	0.309013	Yes
row_153	IGFBP2	1541	2.81741	0.310075	Yes
row_154	ANGPTL2	1543	2.81384	0.31171	Yes
row_155	MFAP2	1550	2.80661	0.313053	Yes
row_156	HCFC1	1567	2.79327	0.313812	Yes
row_157	IL13	1571	2.78901	0.315317	Yes
row_158	COL17A1	1582	2.78151	0.316415	Yes
row_159	FLT3LG	1592	2.7722	0.317564	Yes
row_160	CCL19	1605	2.76288	0.318535	Yes
row_161	ABI3BP	1667	2.71761	0.316658	Yes
row_162	RSPO1	1670	2.71572	0.318177	Yes
row_163	PCSK5	1683	2.70754	0.319115	Yes
row_164	CLEC2D	1686	2.70644	0.320628	Yes
row_165	S100A2	1689	2.7047	0.32214	Yes
row_166	MMP13	1711	2.68825	0.322548	Yes
row_167	CHADL	1719	2.68424	0.323759	Yes
row_168	EDIL3	1736	2.67346	0.324447	Yes
row_169	PRSS2	1738	2.67303	0.325997	Yes
row_170	TSKU	1761	2.65498	0.326327	Yes
row_171	ANGPTL1	1787	2.63868	0.326475	Yes
row_172	MASP1	1799	2.62932	0.327424	Yes
row_173	IGFBP5	1805	2.62704	0.328716	Yes
row_174	VWA5A	1811	2.62342	0.330007	Yes
row_175	PLOD1	1829	2.61012	0.330598	Yes
row_176	COCH	1843	2.59843	0.331413	Yes
row_177	ADAMTS12	1854	2.58884	0.332394	Yes
row_178	C1QA	1872	2.57865	0.332967	Yes
row_179	COLQ	1887	2.57323	0.333709	Yes
row_180	HABP2	1897	2.56709	0.334735	Yes
row_181	FGL2	1913	2.55645	0.335409	Yes
row_182	GDF11	1919	2.55447	0.336658	Yes
row_183	CXCL10	1921	2.55338	0.338136	Yes
row_184	MMP11	1924	2.55031	0.339555	Yes
row_185	HPSE	1926	2.54867	0.341031	Yes
row_186	EGLN3	1935	2.54578	0.342102	Yes
row_187	FMOD	1949	2.53643	0.342879	Yes
row_188	IGSF10	1999	2.50236	0.341564	Yes
row_189	TNN	2004	2.50039	0.342837	Yes
row_190	PLAU	2061	2.46338	0.341095	Yes
row_191	PDGFC	2062	2.46164	0.342576	Yes
row_192	ADAM23	2095	2.44749	0.342206	Yes
row_193	IGF1	2105	2.44338	0.343158	Yes
row_194	LTB	2126	2.4299	0.343468	Yes
row_195	AGRN	2134	2.42424	0.344523	Yes
row_196	FRAS1	2141	2.42022	0.345634	Yes
row_197	MMP19	2169	2.40167	0.345524	Yes
row_198	SERPINE1	2192	2.38943	0.345695	Yes
row_199	COL4A6	2213	2.3815	0.345976	Yes
row_200	ZP2	2214	2.38144	0.347409	Yes
row_201	WNT2B	2218	2.37965	0.348668	Yes
row_202	BTC	2235	2.3724	0.349174	Yes
row_203	SEMA6D	2240	2.3692	0.350368	Yes
row_204	LAMB2	2243	2.36784	0.351678	Yes
row_205	SLIT2	2255	2.35944	0.352464	Yes
row_206	MUC12	2272	2.34588	0.352954	Yes
row_207	PODN	2335	2.30197	0.350769	Yes
row_208	PODNL1	2348	2.29131	0.351457	Yes
row_209	F10	2375	2.27407	0.351328	Yes
row_210	TNFSF13B	2379	2.27139	0.352521	Yes
row_211	FAM20C	2393	2.26253	0.353134	Yes
row_212	EFEMP1	2403	2.26018	0.353976	Yes
row_213	ANXA11	2455	2.23455	0.352384	Yes
row_214	ADAM19	2508	2.19996	0.350713	Yes
row_215	TNXB	2509	2.19952	0.352037	Yes
row_216	SNED1	2521	2.19565	0.352724	Yes
row_217	SHH	2533	2.18778	0.353407	Yes
row_218	CST6	2538	2.18377	0.35449	Yes
row_219	MXRA5	2549	2.17981	0.355226	Yes
row_220	KAZALD1	2560	2.17459	0.355958	Yes
row_221	KY	2562	2.17255	0.357208	Yes
row_222	SULF1	2565	2.17206	0.358399	Yes
row_223	BMP7	2586	2.16545	0.35855	Yes
row_224	ADAM12	2597	2.16147	0.359275	Yes
row_225	ADAM15	2600	2.16068	0.360459	Yes
row_226	NTNG1	2618	2.15204	0.360775	Yes
row_227	IL17B	2622	2.1503	0.361896	Yes
row_228	SERPINE2	2679	2.12751	0.359952	Yes
row_229	COL4A5	2680	2.12711	0.361231	Yes
row_230	GRIFIN	2681	2.12638	0.362511	Yes
row_231	FGF12	2687	2.12337	0.3635	Yes
row_232	WNT3A	2704	2.11679	0.363852	Yes
row_233	CHRD	2715	2.11216	0.364547	Yes
row_234	SULF2	2741	2.09552	0.364368	Yes
row_235	HBEGF	2746	2.09311	0.365397	Yes
row_236	NELL2	2748	2.09197	0.366598	Yes
row_237	ADAMTS17	2815	2.06231	0.364039	Yes
row_238	WNT5A	2818	2.06157	0.365164	Yes
row_239	TNFSF9	2825	2.05803	0.366057	Yes
row_240	SPP1	2828	2.05688	0.367179	Yes
row_241	ANGPTL4	2834	2.05206	0.368125	Yes
row_242	IGFBPL1	2863	2.0411	0.367741	Yes
row_243	BMP5	2866	2.03981	0.368853	Yes
row_244	MASP2	2871	2.03814	0.369849	Yes
row_245	EDA	2890	2.02906	0.370033	Yes
row_246	CHRDL2	2893	2.02785	0.371138	Yes
row_247	SPON2	2898	2.02552	0.372126	Yes
row_248	PLOD2	2909	2.02077	0.372766	Yes
row_249	LOX	2923	2.01392	0.373229	Yes
row_250	FGF13	2935	2.00963	0.373805	Yes
row_251	CRELD2	2948	2.00406	0.37432	Yes
row_252	LGALS2	2953	2.00288	0.375294	Yes
row_253	CBLN4	2963	1.99786	0.375978	Yes
row_254	SFRP5	2973	1.99324	0.376659	Yes
row_255	PLXNA3	2994	1.9859	0.376702	Yes
row_256	ITIH1	2995	1.98522	0.377896	Yes
row_257	ACAN	3001	1.98279	0.378801	Yes
row_258	MMP25	3002	1.98248	0.379994	Yes
row_259	BMP4	3003	1.98223	0.381186	Yes
row_260	HYAL4	3020	1.97464	0.381453	Yes
row_261	BMP1	3031	1.97207	0.382063	Yes
row_262	EMID1	3107	1.94025	0.378913	Yes
row_263	SERPINI2	3130	1.92996	0.378807	Yes
row_264	ADAM8	3144	1.9248	0.379217	Yes
row_265	COL13A1	3151	1.92077	0.380027	Yes
row_266	CCBE1	3180	1.90639	0.379561	Yes
row_267	FASLG	3184	1.90298	0.380533	Yes
row_268	NTN1	3198	1.89631	0.380926	Yes
row_269	MDK	3208	1.8894	0.381544	Yes
row_270	TNFAIP6	3217	1.88256	0.382216	Yes
row_271	TGFBI	3230	1.87788	0.382655	Yes
row_272	OGFOD2	3256	1.86426	0.382337	Yes
row_273	ADAMTS8	3258	1.86324	0.3834	Yes
row_274	FST	3266	1.85971	0.384116	Yes
row_275	CXCL11	3279	1.85497	0.384541	Yes
row_276	FSTL1	3285	1.85302	0.385368	Yes
row_277	FREM3	3309	1.84599	0.385154	Yes
row_278	MMP7	3310	1.84563	0.386264	Yes
row_279	ANXA1	3311	1.84521	0.387374	Yes
row_280	NPNT	3354	1.8332	0.386059	Yes
row_281	WNT9A	3356	1.8328	0.387104	Yes
row_282	CSPG4	3432	1.80969	0.383875	Yes
row_283	IGFBP4	3438	1.80829	0.384675	Yes
row_284	ADAMTS13	3461	1.7989	0.384491	Yes
row_285	CRISPLD2	3495	1.78831	0.383667	Yes
row_286	CLEC11A	3496	1.78798	0.384742	Yes
row_287	PTN	3507	1.78538	0.38524	Yes
row_288	MATN2	3592	1.75341	0.381459	Yes
row_289	HAPLN3	3642	1.73461	0.379682	Yes
row_290	CXCL14	3657	1.72938	0.379916	Yes
row_291	CST3	3690	1.71959	0.379108	Yes
row_292	MEGF11	3697	1.71768	0.379796	Yes
row_293	WNT10B	3701	1.7167	0.380656	Yes
row_294	MUC17	3702	1.71614	0.381688	Yes
row_295	S100A6	3710	1.71315	0.382316	Yes
row_296	SERPIND1	3780	1.69284	0.379362	Yes
row_297	CLEC4E	3793	1.6866	0.379686	Yes
row_298	HPX	3808	1.67918	0.37989	Yes
row_299	F2	3873	1.64796	0.377197	Yes
row_300	FCN3	3875	1.64771	0.37813	Yes
row_301	TNFSF4	3880	1.64625	0.37889	Yes
row_302	CHRDL1	3892	1.64197	0.379245	Yes
row_303	TIMP3	3907	1.6388	0.379424	Yes
row_304	SEMA3B	3911	1.63798	0.380237	Yes
row_305	SCUBE2	3919	1.63421	0.380817	Yes
row_306	FGF11	3925	1.63278	0.381512	Yes
row_307	COL24A1	3930	1.63171	0.382263	Yes
row_308	C1QTNF6	3938	1.62988	0.38284	Yes
row_309	ADAM20	3939	1.62969	0.383821	Yes
row_310	WNT1	3942	1.62869	0.384685	Yes
row_311	PSPN	3951	1.62594	0.385203	Yes
row_312	MUC4	3972	1.61642	0.385024	Yes
row_313	ADAMTS4	3979	1.61322	0.385649	Yes
row_314	FCN1	3984	1.61212	0.386388	Yes
row_315	TGFB3	3997	1.60749	0.386664	Yes
row_316	COL9A3	4004	1.60429	0.387284	Yes
row_317	COL11A2	4018	1.60061	0.387498	Yes
row_318	SDC1	4085	1.57898	0.384649	No
row_319	LIF	4122	1.56712	0.383519	No
row_320	COL19A1	4147	1.55738	0.383074	No
row_321	ADAMTS9	4158	1.55141	0.383431	No
row_322	FSTL3	4176	1.54601	0.383383	No
row_323	CLEC9A	4186	1.54284	0.383793	No
row_324	MUC20	4191	1.54146	0.38449	No
row_325	COL9A1	4207	1.53445	0.384549	No
row_326	IL6	4226	1.52748	0.384432	No
row_327	OSM	4237	1.52141	0.384771	No
row_328	LAMB3	4249	1.51874	0.385052	No
row_329	CCL11	4264	1.51384	0.385156	No
row_330	SEMA3C	4288	1.50735	0.384739	No
row_331	ADAMTS14	4302	1.50061	0.384893	No
row_332	OGN	4310	1.4979	0.385391	No
row_333	FGFBP1	4313	1.4973	0.386177	No
row_334	CRNN	4332	1.49223	0.386038	No
row_335	CLEC10A	4374	1.47829	0.384567	No
row_336	IL18	4395	1.47045	0.3843	No
row_337	SCUBE1	4450	1.45484	0.382067	No
row_338	ADAMTS1	4457	1.45222	0.382595	No
row_339	ADAM28	4472	1.44752	0.38266	No
row_340	NELL1	4481	1.44326	0.383067	No
row_341	WNT7B	4522	1.43051	0.381625	No
row_342	SERPINC1	4524	1.4296	0.382427	No
row_343	TNFSF15	4529	1.4269	0.383055	No
row_344	RSPO2	4535	1.42624	0.383625	No
row_345	CST5	4584	1.414	0.381713	No
row_346	SERPINA9	4594	1.40963	0.382043	No
row_347	CXCL5	4596	1.40882	0.382832	No
row_348	HTRA3	4605	1.40665	0.383218	No
row_349	TGM2	4607	1.40601	0.384006	No
row_350	GDF5	4659	1.38565	0.381904	No
row_351	NYX	4662	1.38419	0.382621	No
row_352	P4HA3	4690	1.37519	0.381894	No
row_353	GH2	4695	1.37236	0.382489	No
row_354	ADAMTS10	4701	1.37096	0.383026	No
row_355	C17orf58	4710	1.36763	0.383388	No
row_356	P4HA2	4755	1.35581	0.381671	No
row_357	C1QTNF1	4771	1.3532	0.381621	No
row_358	SEMA4F	4782	1.3505	0.381858	No
row_359	IL24	4793	1.34636	0.382092	No
row_360	TGM3	4799	1.34489	0.382613	No
row_361	F9	4810	1.34014	0.382844	No
row_362	SERPINB5	4813	1.33929	0.383534	No
row_363	SRGN	4818	1.33786	0.384109	No
row_364	IGFALS	4830	1.33352	0.384278	No
row_365	COL25A1	4831	1.33346	0.38508	No
row_366	MMP17	4852	1.32475	0.384725	No
row_367	ANXA2	4854	1.3243	0.385464	No
row_368	IL3	4909	1.30698	0.383142	No
row_369	TIMP1	4945	1.29723	0.381907	No
row_370	AGT	4953	1.29486	0.382283	No
row_371	THBS4	4964	1.29178	0.382485	No
row_372	HRG	4969	1.29054	0.383031	No
row_373	LTA	4972	1.28971	0.383691	No
row_374	CX3CL1	5009	1.27933	0.382388	No
row_375	COL8A2	5013	1.27855	0.382985	No
row_376	C1QTNF3	5045	1.2694	0.381964	No
row_377	IMPG1	5053	1.26703	0.382323	No
row_378	IL5	5060	1.26458	0.382738	No
row_379	ADAM11	5096	1.25427	0.381478	No
row_380	CST8	5115	1.24609	0.381191	No
row_381	SLIT1	5116	1.24592	0.38194	No
row_382	SPAM1	5134	1.24103	0.381708	No
row_383	SERPINB8	5188	1.22706	0.379395	No
row_384	FGF2	5189	1.22666	0.380133	No
row_385	TNFSF14	5196	1.22484	0.380524	No
row_386	CTSG	5224	1.21415	0.3797	No
row_387	TECTB	5258	1.20745	0.378527	No
row_388	AMBN	5259	1.20741	0.379253	No
row_389	SERPINB12	5267	1.20331	0.379574	No
row_390	PLXDC2	5277	1.19849	0.379777	No
row_391	GREM1	5294	1.19252	0.379573	No
row_392	S100A13	5303	1.18966	0.379828	No
row_393	CFC1B	5325	1.18479	0.379332	No
row_394	FBN2	5336	1.18281	0.379468	No
row_395	CTSC	5339	1.18239	0.380064	No
row_396	IGFBP6	5381	1.17123	0.378408	No
row_397	ANXA4	5404	1.1668	0.377843	No
row_398	F12	5405	1.16669	0.378545	No
row_399	IL26	5406	1.16653	0.379247	No
row_400	RSPO4	5407	1.16583	0.379948	No
row_401	PAPPA2	5423	1.1608	0.379783	No
row_402	TGM1	5424	1.15973	0.380481	No
row_403	SEMA3G	5437	1.15729	0.380486	No
row_404	TPO	5448	1.156	0.380606	No
row_405	HGFAC	5449	1.15591	0.381301	No
row_406	MMP9	5501	1.13977	0.379051	No
row_407	LEFTY1	5547	1.12662	0.377138	No
row_408	VWF	5556	1.12553	0.377354	No
row_409	ADAMTS18	5564	1.12335	0.377627	No
row_410	FBLN7	5567	1.12228	0.378187	No
row_411	IFNB1	5579	1.11977	0.378227	No
row_412	BMPER	5597	1.11403	0.377919	No
row_413	ADIPOQ	5600	1.11289	0.378473	No
row_414	CSTL1	5604	1.11245	0.378969	No
row_415	SEMA6A	5635	1.10226	0.377905	No
row_416	DHH	5651	1.09761	0.377702	No
row_417	EMILIN1	5659	1.09521	0.377958	No
row_418	PLOD3	5698	1.08399	0.376422	No
row_419	IGF2	5726	1.07554	0.375515	No
row_420	SERPINI1	5743	1.06985	0.375237	No
row_421	GPC4	5746	1.06948	0.375766	No
row_422	CCL17	5753	1.06809	0.376063	No
row_423	IL11	5780	1.06157	0.375204	No
row_424	SRPX2	5810	1.05366	0.374169	No
row_425	CRIM1	5821	1.04961	0.374224	No
row_426	ADAMTS5	5826	1.04746	0.374624	No
row_427	GDF6	5842	1.0422	0.374388	No
row_428	CSF1	5865	1.03359	0.373743	No
row_429	S100A10	5903	1.02014	0.372226	No
row_430	SERPINB9	5932	1.01168	0.371223	No
row_431	KERA	5950	1.00676	0.37085	No
row_432	EMILIN2	5995	0.991069	0.368913	No
row_433	CLEC7A	6026	0.982832	0.367777	No
row_434	SERPINB2	6028	0.982399	0.36831	No
row_435	PLXDC1	6033	0.981663	0.368671	No
row_436	ELSPBP1	6040	0.979715	0.368915	No
row_437	IL12B	6054	0.976221	0.368754	No
row_438	MMP21	6060	0.974387	0.369052	No
row_439	CTSS	6064	0.972472	0.369464	No
row_440	MMP24	6092	0.962634	0.368489	No
row_441	VWC2	6094	0.961741	0.36901	No
row_442	LAMB1	6123	0.954809	0.367972	No
row_443	MST1	6183	0.938268	0.36514	No
row_444	FGG	6210	0.929925	0.364202	No
row_445	EMCN	6213	0.928997	0.364646	No
row_446	C1QL1	6296	0.90313	0.360469	No
row_447	FBN3	6310	0.900369	0.360262	No
row_448	CD109	6329	0.894033	0.359763	No
row_449	IL7	6333	0.892821	0.360128	No
row_450	CST9L	6358	0.886639	0.359279	No
row_451	COLEC12	6403	0.873948	0.357272	No
row_452	SERPINA2	6412	0.871503	0.357336	No
row_453	INSL3	6425	0.867912	0.357167	No
row_454	BCAN	6500	0.846836	0.353416	No
row_455	SPARCL1	6503	0.84656	0.35381	No
row_456	FGFBP2	6527	0.840248	0.352992	No
row_457	NRG1	6548	0.83494	0.352342	No
row_458	IL1B	6574	0.829541	0.351402	No
row_459	CLEC2B	6581	0.827518	0.351555	No
row_460	WNT4	6629	0.81495	0.349339	No
row_461	VWCE	6646	0.809263	0.348905	No
row_462	P4HA1	6663	0.804571	0.348468	No
row_463	BDNF	6669	0.802905	0.348663	No
row_464	S100G	6741	0.778901	0.345044	No
row_465	CPAMD8	6801	0.76542	0.342108	No
row_466	AMH	6821	0.758936	0.34147	No
row_467	EGFL6	6825	0.757728	0.341753	No
row_468	TCHH	6831	0.754505	0.341919	No
row_469	CRHBP	6841	0.751262	0.341853	No
row_470	HAPLN4	6843	0.750446	0.342247	No
row_471	DCN	6871	0.744205	0.34114	No
row_472	ADAM17	6881	0.742489	0.341069	No
row_473	CRLF3	6893	0.736091	0.340878	No
row_474	ADAMTSL3	6901	0.73524	0.340918	No
row_475	PLAT	6928	0.725364	0.339857	No
row_476	IL23A	6934	0.724925	0.340005	No
row_477	COL12A1	6966	0.714142	0.33865	No
row_478	INS	6978	0.711501	0.338445	No
row_479	WIF1	6990	0.70753	0.338237	No
row_480	LAMA5	6997	0.705858	0.338316	No
row_481	C1QL2	7000	0.705347	0.338626	No
row_482	HYAL3	7031	0.695902	0.337317	No
row_483	ADAM2	7036	0.69447	0.337505	No
row_484	PZP	7041	0.693714	0.337692	No
row_485	FGF16	7047	0.691981	0.33782	No
row_486	COL23A1	7054	0.690003	0.33789	No
row_487	IL2	7058	0.688357	0.338131	No
row_488	TNR	7063	0.687874	0.338315	No
row_489	IL17C	7103	0.676041	0.336476	No
row_490	GDF7	7115	0.673139	0.336248	No
row_491	CBLN3	7213	0.646116	0.331052	No
row_492	COLEC11	7238	0.639968	0.330055	No
row_493	WNT8A	7243	0.639124	0.330209	No
row_494	SERPINA7	7259	0.633634	0.329727	No
row_495	CLEC4A	7278	0.628046	0.329069	No
row_496	SEMA4A	7280	0.627894	0.329389	No
row_497	CTSW	7299	0.619986	0.328725	No
row_498	PPBP	7345	0.604664	0.326499	No
row_499	GDF3	7351	0.603765	0.326574	No
row_500	SDC2	7361	0.601674	0.326418	No
row_501	OMD	7367	0.599348	0.32649	No
row_502	NODAL	7371	0.598224	0.326677	No
row_503	CHAD	7413	0.584081	0.324668	No
row_504	SERPINA3	7423	0.581188	0.3245	No
row_505	VEGFC	7424	0.581149	0.32485	No
row_506	BMP2	7462	0.573148	0.323064	No
row_507	CCL2	7487	0.56643	0.322023	No
row_508	PDGFA	7497	0.564134	0.321844	No
row_509	IFNA8	7524	0.55758	0.320683	No
row_510	CLC	7549	0.548072	0.319631	No
row_511	ADAMTSL5	7576	0.539863	0.318459	No
row_512	HYAL1	7590	0.537764	0.318034	No
row_513	INSL5	7596	0.535742	0.318068	No
row_514	NGF	7611	0.529136	0.317581	No
row_515	ADAMTS20	7618	0.527649	0.317553	No
row_516	WNT9B	7622	0.525759	0.317696	No
row_517	IFNA2	7661	0.516158	0.315819	No
row_518	ANGPTL5	7663	0.515896	0.316072	No
row_519	IGFBP3	7673	0.512385	0.315862	No
row_520	IL12A	7708	0.498848	0.314205	No
row_521	LAMA1	7718	0.497366	0.313986	No
row_522	FNDC7	7749	0.488213	0.312552	No
row_523	GLDN	7783	0.478354	0.31094	No
row_524	COL5A3	7790	0.47616	0.310881	No
row_525	TLL2	7794	0.475155	0.310994	No
row_526	TGM7	7796	0.474892	0.311222	No
row_527	SEMA6C	7801	0.474257	0.311277	No
row_528	WNT2	7812	0.471125	0.310985	No
row_529	CLEC4G	7818	0.469258	0.31098	No
row_530	WNT6	7845	0.461808	0.309761	No
row_531	XCL1	7851	0.459407	0.309749	No
row_532	S100A8	7871	0.451934	0.308927	No
row_533	CCL1	7882	0.449324	0.308622	No
row_534	LPA	7895	0.443798	0.308198	No
row_535	CTSD	7906	0.438074	0.307886	No
row_536	GPC5	7952	0.424175	0.30555	No
row_537	ADAMDEC1	7974	0.41551	0.304591	No
row_538	LGALS12	7993	0.409148	0.303801	No
row_539	HAPLN2	8009	0.405726	0.303181	No
row_540	NID2	8010	0.40563	0.303425	No
row_541	CXCL6	8022	0.401234	0.303034	No
row_542	ADAM29	8026	0.398706	0.303101	No
row_543	C1QTNF4	8075	0.382343	0.300567	No
row_544	DMBT1	8076	0.38207	0.300797	No
row_545	VCAN	8096	0.374593	0.299929	No
row_546	IHH	8110	0.367996	0.299402	No
row_547	RELN	8124	0.362281	0.298871	No
row_548	CST2	8152	0.354312	0.29753	No
row_549	PLG	8155	0.353782	0.297627	No
row_550	CST4	8183	0.344338	0.29628	No
row_551	TNFSF10	8195	0.338795	0.295851	No
row_552	IL4	8208	0.33574	0.295362	No
row_553	INHBB	8222	0.330111	0.294812	No
row_554	OVGP1	8243	0.320908	0.293854	No
row_555	ADAM32	8262	0.314772	0.293007	No
row_556	PLXNA2	8272	0.31136	0.292676	No
row_557	LGALS13	8296	0.305228	0.291535	No
row_558	FGF5	8304	0.300943	0.291313	No
row_559	HCFC2	8305	0.300684	0.291494	No
row_560	IL17F	8355	0.283086	0.288844	No
row_561	MEP1A	8369	0.278539	0.288263	No
row_562	MMP3	8399	0.267018	0.286754	No
row_563	CSPG5	8440	0.255105	0.284605	No
row_564	LEP	8445	0.252378	0.284526	No
row_565	PDGFB	8508	0.231083	0.281096	No
row_566	FGF8	8604	0.192853	0.275743	No
row_567	VWA3B	8653	0.173621	0.273084	No
row_568	SERPINA5	8664	0.167108	0.272608	No
row_569	REG1B	8668	0.164027	0.272534	No
row_570	ARTN	8714	0.147296	0.270032	No
row_571	MMP20	8739	0.137027	0.268733	No
row_572	GPC2	8745	0.13456	0.268526	No
row_573	PLXND1	8746	0.13437	0.268607	No
row_574	LAMC3	8748	0.133172	0.26863	No
row_575	ADAM7	8760	0.12725	0.268073	No
row_576	FGF22	8794	0.116293	0.266243	No
row_577	S100A7L2	8795	0.116061	0.266313	No
row_578	INHBA	8809	0.109063	0.26563	No
row_579	IFNA5	8812	0.107886	0.26558	No
row_580	ADAMTS15	8857	0.0839877	0.263097	No
row_581	ITLN1	8870	0.0817551	0.262455	No
row_582	FGF21	8873	0.0775607	0.262387	No
row_583	WNT7A	8907	0.063831	0.260526	No
row_584	MEP1B	8957	0.0441746	0.257731	No
row_585	GDF9	8977	0.0389802	0.256661	No
row_586	FGF4	9000	0.032615	0.255414	No
row_587	NRTN	9007	0.029928	0.255086	No
row_588	FGF6	9037	0.0203422	0.253429	No
row_589	MMP27	9039	0.0200571	0.253384	No
row_590	INSL6	9055	0.0143988	0.252529	No
row_591	CCL25	9095	0.00129867	0.250284	No
row_592	CCL27	9189	-0.0309132	0.244949	No
row_593	NTNG2	9220	-0.0451471	0.243249	No
row_594	TGM6	9225	-0.0492972	0.243048	No
row_595	TIMP4	9242	-0.0534392	0.242159	No
row_596	PI3	9243	-0.053652	0.242191	No
row_597	CCL7	9280	-0.06727	0.240159	No
row_598	FGF19	9307	-0.0751612	0.238708	No
row_599	S100A5	9324	-0.0810864	0.237835	No
row_600	MFAP5	9353	-0.0909965	0.236278	No
row_601	EPGN	9366	-0.0967014	0.235645	No
row_602	F13B	9369	-0.0992897	0.23559	No
row_603	SFTPC	9399	-0.109132	0.233986	No
row_604	ST14	9448	-0.133247	0.231303	No
row_605	CXCL3	9449	-0.133559	0.231383	No
row_606	SFRP2	9459	-0.135953	0.230947	No
row_607	VWA5B1	9481	-0.144454	0.229825	No
row_608	C1QL3	9486	-0.145589	0.229682	No
row_609	HMSD	9500	-0.151831	0.229025	No
row_610	EREG	9678	-0.220667	0.218968	No
row_611	CLCF1	9682	-0.223246	0.218929	No
row_612	MMP15	9699	-0.22949	0.218146	No
row_613	CLEC17A	9701	-0.231578	0.218228	No
row_614	EPYC	9714	-0.234785	0.217678	No
row_615	TNFSF8	9736	-0.243227	0.216616	No
row_616	BMP8A	9740	-0.244409	0.21659	No
row_617	CXCL2	9756	-0.252225	0.215878	No
row_618	MUC13	9758	-0.252648	0.215973	No
row_619	AMELX	9760	-0.253712	0.216068	No
row_620	MUC2	9775	-0.257445	0.215417	No
row_621	CSHL1	9792	-0.261715	0.214653	No
row_622	CBLN2	9800	-0.263603	0.214408	No
row_623	DMP1	9823	-0.273834	0.213307	No
row_624	IFNA14	9828	-0.276959	0.213243	No
row_625	C1QTNF9	9834	-0.278497	0.213123	No
row_626	AMELY	9837	-0.279414	0.213176	No
row_627	KNG1	9854	-0.284323	0.212426	No
row_628	LEFTY2	9874	-0.290374	0.211506	No
row_629	PRSS3	9916	-0.30614	0.20933	No
row_630	IFNA6	9945	-0.317536	0.207909	No
row_631	IFNA10	9961	-0.323059	0.20724	No
row_632	FGF3	9966	-0.326426	0.207206	No
row_633	REG4	9975	-0.328653	0.206943	No
row_634	TINAGL1	9989	-0.335677	0.206397	No
row_635	TGM5	9997	-0.337036	0.206196	No
row_636	NCAN	10010	-0.340918	0.205711	No
row_637	IFNA4	10050	-0.352386	0.203677	No
row_638	SERPINA6	10079	-0.361431	0.202283	No
row_639	PGF	10123	-0.374949	0.200033	No
row_640	COL2A1	10149	-0.386997	0.198826	No
row_641	CST9	10189	-0.399809	0.196822	No
row_642	IFNA21	10219	-0.407262	0.195397	No
row_643	PF4	10225	-0.408423	0.195355	No
row_644	FLG	10236	-0.412936	0.195028	No
row_645	CCL22	10244	-0.414943	0.194874	No
row_646	CCL21	10278	-0.427171	0.193231	No
row_647	RSPO3	10291	-0.43081	0.1928	No
row_648	HSPG2	10315	-0.438395	0.191739	No
row_649	TLL1	10318	-0.439085	0.191888	No
row_650	VIT	10333	-0.444215	0.191349	No
row_651	ANXA7	10365	-0.451879	0.189837	No
row_652	CCL23	10374	-0.454317	0.189649	No
row_653	IBSP	10391	-0.45682	0.189003	No
row_654	ANXA13	10394	-0.459008	0.189164	No
row_655	REG3G	10396	-0.459509	0.189383	No
row_656	BMP10	10415	-0.46563	0.188627	No
row_657	GDF2	10449	-0.474438	0.187012	No
row_658	FGF20	10524	-0.49741	0.183051	No
row_659	SERPINA11	10559	-0.505109	0.181398	No
row_660	ADAMTSL4	10576	-0.509798	0.180783	No
row_661	A2ML1	10597	-0.516585	0.179943	No
row_662	COL22A1	10616	-0.523838	0.179221	No
row_663	MMP1	10628	-0.527132	0.178905	No
row_664	PXDN	10637	-0.529312	0.178763	No
row_665	CLEC14A	10668	-0.540995	0.177361	No
row_666	MATN1	10694	-0.548049	0.176252	No
row_667	ADAM9	10704	-0.550589	0.176065	No
row_668	IFNK	10706	-0.551074	0.176339	No
row_669	LGALS4	10777	-0.56904	0.172651	No
row_670	S100A16	10783	-0.571098	0.172707	No
row_671	NRG4	10793	-0.57372	0.172534	No
row_672	WFIKKN1	10819	-0.582234	0.171445	No
row_673	CTSH	10867	-0.601311	0.169101	No
row_674	ANXA9	10884	-0.605406	0.168544	No
row_675	SEMA3A	10943	-0.623192	0.16558	No
row_676	CLEC3B	10949	-0.625185	0.165668	No
row_677	CLEC12A	10977	-0.632625	0.164494	No
row_678	SERPINH1	11012	-0.644435	0.162924	No
row_679	MUC16	11019	-0.646649	0.162968	No
row_680	ANGPTL6	11036	-0.652814	0.162439	No
row_681	LGI3	11049	-0.656653	0.162144	No
row_682	ADAM30	11067	-0.664043	0.161564	No
row_683	S100B	11085	-0.671279	0.160989	No
row_684	TGM4	11111	-0.677965	0.159958	No
row_685	CRELD1	11164	-0.693071	0.157381	No
row_686	EGLN2	11176	-0.697408	0.157168	No
row_687	LGI1	11193	-0.701398	0.156668	No
row_688	INS-IGF2	11241	-0.715281	0.154393	No
row_689	HRNR	11261	-0.720661	0.153732	No
row_690	MMRN2	11282	-0.724712	0.153017	No
row_691	CST1	11343	-0.742805	0.15001	No
row_692	CSTB	11361	-0.748291	0.149481	No
row_693	CLEC4D	11362	-0.748896	0.149932	No
row_694	SERPINA12	11372	-0.752107	0.149866	No
row_695	CPN2	11388	-0.755683	0.149457	No
row_696	SERPINB6	11415	-0.761944	0.148418	No
row_697	MATN4	11520	-0.790433	0.142907	No
row_698	OIT3	11538	-0.795297	0.142406	No
row_699	MMRN1	11568	-0.803623	0.14122	No
row_700	C1QL4	11578	-0.805622	0.141187	No
row_701	ADAM21	11599	-0.812811	0.140524	No
row_702	PCOLCE2	11606	-0.814349	0.140669	No
row_703	WNT8B	11607	-0.814786	0.141159	No
row_704	VWDE	11632	-0.819316	0.14027	No
row_705	SFRP1	11669	-0.830732	0.138697	No
row_706	CLEC1B	11673	-0.831686	0.139025	No
row_707	TGFB2	11693	-0.836851	0.138434	No
row_708	S100A11	11743	-0.848898	0.136124	No
row_709	EGF	11789	-0.86536	0.134054	No
row_710	INHA	11797	-0.867535	0.134173	No
row_711	CTF1	11826	-0.874734	0.133087	No
row_712	FAM20B	11834	-0.877064	0.133212	No
row_713	GDF10	11849	-0.879515	0.132935	No
row_714	OPTC	11857	-0.880851	0.133062	No
row_715	COL11A1	11889	-0.890624	0.131813	No
row_716	CLEC12B	11929	-0.903217	0.130111	No
row_717	TNFSF18	11980	-0.918027	0.127784	No
row_718	CBLN1	12041	-0.930779	0.12489	No
row_719	INHBC	12047	-0.932585	0.125163	No
row_720	BMP15	12080	-0.941135	0.123887	No
row_721	IL9	12081	-0.941434	0.124453	No
row_722	LAMB4	12100	-0.945965	0.123986	No
row_723	NGLY1	12102	-0.946638	0.124498	No
row_724	SEMA7A	12106	-0.947904	0.124896	No
row_725	TCHHL1	12126	-0.953768	0.124376	No
row_726	GDNF	12139	-0.957143	0.12426	No
row_727	ANXA5	12183	-0.969913	0.122368	No
row_728	NRG2	12190	-0.971794	0.122608	No
row_729	FGF10	12265	-0.992774	0.118945	No
row_730	IFNW1	12278	-0.998047	0.118854	No
row_731	MUC7	12295	-1.0028	0.118536	No
row_732	REG3A	12322	-1.00864	0.117646	No
row_733	ANGPTL7	12323	-1.00887	0.118253	No
row_734	BMP6	12332	-1.01055	0.1184	No
row_735	NID1	12351	-1.01454	0.117974	No
row_736	CLEC2L	12378	-1.0213	0.117092	No
row_737	MMP26	12390	-1.02544	0.117075	No
row_738	LGALS3	12397	-1.02808	0.117348	No
row_739	FGF17	12439	-1.03978	0.115614	No
row_740	IGFBP1	12486	-1.05214	0.113598	No
row_741	IFNA7	12490	-1.05316	0.114059	No
row_742	COL4A4	12500	-1.05518	0.114176	No
row_743	FGL1	12505	-1.05759	0.114582	No
row_744	MSTN	12508	-1.05821	0.115103	No
row_745	ASTL	12511	-1.05883	0.115625	No
row_746	FGFBP3	12521	-1.06271	0.115746	No
row_747	HAPLN1	12530	-1.06443	0.115926	No
row_748	S100A12	12567	-1.07662	0.114501	No
row_749	ITLN2	12594	-1.08406	0.113656	No
row_750	FGB	12645	-1.10039	0.111439	No
row_751	THBS1	12662	-1.10558	0.111183	No
row_752	OTOG	12680	-1.11132	0.110873	No
row_753	MUC6	12713	-1.12149	0.109706	No
row_754	IL22	12731	-1.12798	0.109405	No
row_755	DSPP	12738	-1.12975	0.10974	No
row_756	IFNA1	12777	-1.14073	0.108238	No
row_757	ZP1	12830	-1.15415	0.105939	No
row_758	ITIH2	12882	-1.17029	0.103707	No
row_759	OGFOD1	12952	-1.19312	0.100452	No
row_760	COL4A3	12957	-1.19339	0.10094	No
row_761	THPO	12961	-1.19635	0.101487	No
row_762	EGLN1	12988	-1.20482	0.100715	No
row_763	VWA1	13092	-1.23063	0.0955251	No
row_764	VWA5B2	13166	-1.25114	0.092075	No
row_765	SFTPA1	13187	-1.25619	0.0916793	No
row_766	CDCP2	13229	-1.26792	0.0900816	No
row_767	PF4V1	13295	-1.28502	0.0871125	No
row_768	HTRA4	13372	-1.30539	0.0835225	No
row_769	SFRP4	13378	-1.30684	0.0840207	No
row_770	HMCN2	13385	-1.31008	0.0844634	No
row_771	IL1F10	13386	-1.31011	0.0852515	No
row_772	SRPX	13411	-1.31875	0.0846631	No
row_773	PRL	13417	-1.31958	0.085169	No
row_774	CXCL1	13420	-1.32097	0.0858485	No
row_775	CFC1	13423	-1.3231	0.0865293	No
row_776	ADAMTSL1	13430	-1.32634	0.0869818	No
row_777	ADAM18	13446	-1.33028	0.0869184	No
row_778	TGFA	13447	-1.33045	0.0877188	No
row_779	SEMA4C	13454	-1.33228	0.0881748	No
row_780	C1QTNF8	13500	-1.3456	0.0863936	No
row_781	SEMA5B	13549	-1.3585	0.0844474	No
row_782	LAMC2	13586	-1.36935	0.0831986	No
row_783	SFTPB	13596	-1.3725	0.0835061	No
row_784	SMOC1	13619	-1.37901	0.0830691	No
row_785	S100Z	13655	-1.39141	0.0818911	No
row_786	MEGF9	13656	-1.39175	0.0827283	No
row_787	COL4A2	13747	-1.41906	0.0784006	No
row_788	LGALS9C	13844	-1.45638	0.0737499	No
row_789	MMP12	13946	-1.48249	0.0688271	No
row_790	POSTN	13982	-1.49343	0.0677105	No
row_791	COL28A1	13984	-1.49364	0.0685514	No
row_792	COL20A1	13997	-1.49747	0.0687614	No
row_793	EYS	14003	-1.4995	0.0693756	No
row_794	CCL16	14029	-1.50768	0.0688433	No
row_795	WNT3	14093	-1.52766	0.0661353	No
row_796	BMP8B	14229	-1.57335	0.0593097	No
row_797	CLEC4F	14251	-1.5816	0.0590521	No
row_798	FGA	14284	-1.59315	0.0581683	No
row_799	COLEC10	14301	-1.59917	0.0582091	No
row_800	SPOCK1	14306	-1.60054	0.0589416	No
row_801	USH2A	14320	-1.60407	0.0591582	No
row_802	COL27A1	14358	-1.61549	0.0579999	No
row_803	FAM20A	14433	-1.64468	0.054729	No
row_804	SFTA2	14461	-1.65465	0.05417	No
row_805	EPO	14473	-1.65952	0.054535	No
row_806	EGFLAM	14485	-1.66445	0.0549029	No
row_807	ZP4	14514	-1.67776	0.0543002	No
row_808	ADAM10	14517	-1.67796	0.0551945	No
row_809	MEGF10	14519	-1.67883	0.0561468	No
row_810	TNFSF11	14528	-1.68302	0.0566987	No
row_811	TINAG	14546	-1.69102	0.0567372	No
row_812	FLG2	14559	-1.69565	0.0570664	No
row_813	CCL26	14617	-1.71153	0.0548144	No
row_814	S100A7A	14623	-1.71313	0.0555571	No
row_815	ADAMTS3	14636	-1.7178	0.0558996	No
row_816	SERPINB11	14658	-1.72576	0.0557288	No
row_817	S100A9	14668	-1.72973	0.0562512	No
row_818	CLEC4C	14743	-1.76036	0.0530499	No
row_819	LAMC1	14807	-1.78188	0.0504949	No
row_820	LOXL2	14811	-1.78296	0.0513947	No
row_821	MUCL1	14835	-1.79083	0.0511478	No
row_822	CSF3	14882	-1.80777	0.0495871	No
row_823	MEPE	14941	-1.82787	0.0473475	No
row_824	MFAP1	14945	-1.82876	0.0482749	No
row_825	MMP28	14955	-1.83242	0.0488591	No
row_826	IL17A	14956	-1.8325	0.0499614	No
row_827	VWA2	14964	-1.83579	0.0506627	No
row_828	ADAMTS19	15016	-1.8518	0.0488406	No
row_829	LAMA4	15032	-1.85957	0.0490957	No
row_830	HYAL2	15055	-1.86925	0.0489536	No
row_831	SEMA4B	15092	-1.88093	0.0480125	No
row_832	NRG3	15191	-1.9152	0.0435227	No
row_833	IL25	15223	-1.92663	0.042897	No
row_834	GH1	15225	-1.92753	0.0439989	No
row_835	SEMA3E	15336	-1.97434	0.0388538	No
row_836	EGFL7	15387	-1.99341	0.0371745	No
row_837	SERPINB13	15401	-2.00028	0.0376293	No
row_838	PRG2	15404	-2.00226	0.0387186	No
row_839	SPOCK3	15411	-2.00523	0.0395795	No
row_840	ZPLD1	15429	-2.01183	0.039811	No
row_841	BMP3	15459	-2.02333	0.0393586	No
row_842	ANGPT2	15460	-2.02353	0.0405758	No
row_843	SERPINA1	15476	-2.02919	0.0409329	No
row_844	IFNA16	15522	-2.04849	0.0395746	No
row_845	SDC4	15558	-2.06267	0.0388004	No
row_846	MBL2	15591	-2.07515	0.0382064	No
row_847	CLEC1A	15593	-2.07528	0.0393973	No
row_848	WFIKKN2	15609	-2.08001	0.0397849	No
row_849	CCL20	15680	-2.10603	0.0370219	No
row_850	MMP8	15689	-2.10917	0.0378301	No
row_851	ANXA10	15704	-2.11255	0.0382949	No
row_852	MUC19	15708	-2.11328	0.0393935	No
row_853	FGF23	15717	-2.11744	0.0402067	No
row_854	SERPINA10	15729	-2.12315	0.0408506	No
row_855	CLEC2A	15751	-2.13064	0.0409233	No
row_856	S100A1	15760	-2.13701	0.0417482	No
row_857	ANGPT4	15846	-2.1823	0.0381675	No
row_858	FGF9	15873	-2.19491	0.037991	No
row_859	ZFP91	15962	-2.23704	0.0342705	No
row_860	WNT16	16079	-2.29	0.0289699	No
row_861	ELFN2	16086	-2.29429	0.0300046	No
row_862	CCL24	16141	-2.31957	0.0282911	No
row_863	FCN2	16147	-2.32257	0.0294004	No
row_864	CLEC6A	16149	-2.32305	0.0307403	No
row_865	ANGPTL3	16179	-2.33857	0.0304775	No
row_866	PXDNL	16202	-2.34622	0.0306224	No
row_867	REG1A	16211	-2.35111	0.0315761	No
row_868	NTN4	16213	-2.35212	0.0329335	No
row_869	IMPG2	16216	-2.35285	0.0342337	No
row_870	MATN3	16270	-2.38231	0.0326155	No
row_871	LGALS14	16277	-2.3875	0.0337063	No
row_872	IL19	16315	-2.41166	0.033027	No
row_873	MUC21	16348	-2.43062	0.0326468	No
row_874	SERPINE3	16409	-2.46379	0.0306747	No
row_875	CLEC3A	16424	-2.47585	0.0313581	No
row_876	PRG3	16503	-2.52248	0.028385	No
row_877	SERPINF2	16505	-2.52284	0.029845	No
row_878	ANXA3	16514	-2.52727	0.0309048	No
row_879	SFTA3	16543	-2.54337	0.0308227	No
row_880	CCL28	16545	-2.54456	0.0322959	No
row_881	MFAP3	16636	-2.59708	0.0286768	No
row_882	LGALS8	16646	-2.60066	0.0297231	No
row_883	SERPINB7	16666	-2.60877	0.0301986	No
row_884	MUC5AC	16692	-2.62346	0.0303375	No
row_885	MUC15	16695	-2.62578	0.0318019	No
row_886	VEGFA	16710	-2.63849	0.0325831	No
row_887	PCSK6	16753	-2.6552	0.0317623	No
row_888	ESM1	16822	-2.69238	0.0294672	No
row_889	S100P	16832	-2.6996	0.030573	No
row_890	SEMA6B	16833	-2.69973	0.032197	No
row_891	MUC1	16930	-2.76922	0.0283361	No
row_892	IL34	16958	-2.78752	0.0284585	No
row_893	SFTPD	16964	-2.78963	0.0298488	No
row_894	SEMA3F	17034	-2.83901	0.0275842	No
row_895	MMP16	17094	-2.87818	0.0259189	No
row_896	CSTA	17104	-2.88709	0.0271375	No
row_897	KITLG	17289	-3.03731	0.0183717	No
row_898	FREM2	17312	-3.05925	0.0189454	No
row_899	IL1A	17329	-3.06974	0.0198709	No
row_900	CSF2	17366	-3.09853	0.0196623	No
row_901	HHIP	17395	-3.12986	0.0199331	No
row_902	LAMA3	17492	-3.22107	0.0163439	No
row_903	SERPINB1	17694	-3.44649	0.00684552	No
row_904	LRG1	17725	-3.4964	0.00722168	No
row_905	LMAN1	17730	-3.50299	0.00909863	No
row_906	IL20	17746	-3.52716	0.0103568	No
row_907	SLPI	17757	-3.54915	0.0119161	No
row_908	SEMA5A	17794	-3.59456	0.0120059	No
row_909	SERPINB3	17796	-3.59581	0.0141114	No
row_910	CLEC4M	17810	-3.61406	0.015537	No
row_911	SERPINB10	18046	-4.02231	0.0044276	No
row_912	AMBP	18152	-4.38608	0.00102116	No
row_913	CLEC5A	18251	-5.1589	-0.0015174	No
row_914	S100A14	18268	-5.58528	0.000921312	No
